# Dysregulated flow responses drive pathogenesis in a cellular model of Sturge–Weber syndrome

**DOI:** 10.64898/2026.06.02.729175

**Authors:** Kimihiko Banno, Ryuji Yokokawa, Jered Myslinski, Kazuaki Maruyama, Shota Watanabe, Junko Yoshida, Yoshikazu Kameda, Akiyoshi Kakita, Masaki Takao, Masaki Iwasaki, Akihiro Shindo, Atsuya Shirono, Yoshiaki Okada, Keiichiro Suzuki, Knut Woltjen, Takashi Hato, Yoshihiro Ujihara, Kyoji Horie

## Abstract

Vascular diseases comprise a broad spectrum of conditions associated with organ dysfunction, yet how endothelial responses to mechanical forces drive their pathogenesis remains unclear. Sturge–Weber syndrome (SWS), a flow-associated vascular malformation caused by somatic GNAQ mutations, provides a model to investigate this question. Here, using isogenic induced pluripotent stem cell–derived endothelial cells (ECs), perfusable vascular models, and simplified systems under defined flow conditions, we show that SWS ECs exhibited maladaptive responses to laminar flow, including impaired flow alignment, reduced CLDN5 expression, and decreased transendothelial electrical resistance. Importantly, three-dimensional acoustic microscopy uncovered disturbed surface changes in SWS ECs, potentially contributing to changes in mechanosensing signaling. Transcriptomic and chromatin accessibility analyses revealed dysregulated flow-responsive gene programs, some of which were validated in human SWS samples. These findings provide insights into flow-dependent endothelial dysfunction and a framework for therapeutic modulation in SWS and other vascular disorders.
