## Supplemental Table 1 for "Dysregulated flow responses drive pathogenesis in a cellular model of Sturge–Weber syndrome"

### Sheet: ClusterComposition
cluster; c	WT_PF	WT_noPF	SWS_PF	SWS_noPF
c0	178	106	239	473
c1	236	72	226	227
c2	206	126	115	213
c3	145	107	158	223
c4	140	55	174	241
c5	60	60	156	298
c6	158	15	163	34
c7	58	28	64	79
c8	46	28	58	85
c9	26	8	23	127
c10	19	7	64	93
c11	47	8	51	56
c12	8	7	12	15
c13	0	0	10	31
c14	38	0	1	0
Total	1365	627	1514	2195
Estimated Cell Number	2615	1293	1839	2922
QC Passed Percentage	52.1989	48.4919	82.3274	75.1198

### Sheet: Compensated_ClusterComposition
cluster; c	WT_PF	WT_noPF	SWS_PF	SWS_noPF
c0	77	106	88	135
c1	124	72	96	60
c2	85	126	51	74
c3	68	107	66	65
c4	71	55	72	70
c5	31	60	67	93
c6	63	15	63	9
c7	26	28	30	14
c8	20	28	23	20
c9	11	8	12	28
c10	10	7	23	28
c11	20	8	25	15
c12	7	7	2	5
c13	0	0	8	11
c14	14	0	1	0
Total	627	627	627	627
