## Supplemental Table 2 for "Dysregulated flow responses drive pathogenesis in a cellular model of Sturge–Weber syndrome"

### Sheet: Sheet1
App.	Gene or relational region	Forward primer (5’-3’)	Reverse primer (5’-3’)	Related figure
qPCR	ANGPT2	ACTCAGCTAAGGACCCCACTGTTG	TGTCCACCCGCCTCCTCCAG	Extended Data Fig. 3
qPCR	CLDN5	CTCTGCTGGTTCGCCAACAT	CACAGACGGGTCGTAAAACTC	Extended Data Fig. 3 and Fig. 4
qPCR	ACTB	TCAAGATCATTGCTCCTCCTGAG	ACATCTGCTGGAAGGTGGACA	Extended Data Fig. 3 and Fig. 4
5' Junctional PCR	GNAQ	TGGTGACTCCAAACATTGGGAATATCTGA	CAGGCGGGCCATTTACCGTAAGTTATGT	Extended Data Fig. 1
3' Junctional PCR	GNAQ	TTGATAATTCACTGGCCGTCGTTTTACG	GGAGATGAAAATCCCCATGAAATGC	Extended Data Fig. 1
PCR	GNAQ	TGGTGACTCCAAACATTGGGAATATCTGA	GGAGATGAAAATCCCCATGAAATGC	Extended Data Fig. 1 and Extended Data Fig. 5
(Sequencing)
PCR	GNAQ	TCGTCGGCAGCGTCAGATGTGTATAAGAGACAGTCCTTCCCTTTCCGTAGACAGCT	GTCTCGTGGGCTCGGAGATGTGTATAAGAGACAGCCCGGCCTCCAGTACATCTTTC	Extended Data Fig. 5
(Amplicon PCR)
