## Supplemental Table 3 for "Dysregulated flow responses drive pathogenesis in a cellular model of Sturge–Weber syndrome"

### Sheet: Sheet1
gRNA	Gene or relational region	Spacer sequence	Related figure
GNAQ targeting (1st step)	GNAQ exon 4	ATTCGATGATCCCTGTGGTG	Extended Data Fig. 1
GNAQ targeting (2nd step)	ps1	GGGCACGGGCAGCTTGCCGG	Extended Data Fig. 1
